# Inferring population histories for ancient genomes using genome-wide genealogies

**DOI:** 10.1101/2021.02.17.431573

**Authors:** Leo Speidel, Lara Cassidy, Robert W. Davies, Garrett Hellenthal, Pontus Skoglund, Simon R. Myers

## Abstract

Ancient genomes anchor genealogies in directly observed historical genetic variation, and contextualise ancestral lineages with archaeological insights into their geography and lifestyles. We introduce an extension of the *Relate* algorithm to incorporate ancient genomes and reconstruct the joint genealogies of 14 previously published high-coverage ancients and 278 present-day individuals of the Simons Genome Diversity Project. As the majority of ancient genomes are of lower coverage and cannot be directly built into genealogies, we additionally present a fast and scalable method, *Colate,* for inferring coalescence rates between low-coverage genomes without requiring phasing or imputation. Our method leverages sharing patterns of mutations dated using a genealogy to construct a likelihood, which is maximised using an expectation-maximisation algorithm. We apply *Colate* to 430 ancient human shotgun genomes of >0.5x mean coverage. Using *Relate* and *Colate,* we characterise dynamic population structure, such as repeated partial population replacements in Ireland, and gene-flow between early farmer and European hunter-gatherer groups. We further show that the previously reported increase in the TCC/TTC mutation rate, which is strongest in West Eurasians among present-day people, was already widespread across West Eurasia in the Late Glacial Period ~10k - 15k years ago, is strongest in Neolithic and Anatolian farmers, and is remarkably well predicted by the coalescence rates between other genomes and a 10,000-year-old Anatolian individual. This suggests that the driver of this signal originated in ancestors of ancient Anatolia >14k years ago, but was already absent by the Mesolithic and may indicate a genetic link between the Near East and European hunter-gatherer groups in the Late Paleolithic.
