## Supplementary material for "Inferring population histories for ancient genomes using genome-wide genealogies": SITable1

### Sheet: Sheet1
ID	Latitude	Longitude	date	Country	Coverage	UDG?	STUDY
Bichon	47.15	6.85	-11746	SWITZERLAND	7.7963X	No	Jones2015
WC1	34.05	46.59	-7250	IRAN	9.6719X	No	Broushaki2016
SIII	56.1761	40.5025	-32000	RUSSIA	10.1619X	Yes (90%)	Sikora2017
Mota	11.083	37.86	-2527	ETHIOPIA	11.0346X	No	Gallego-Llorente2016Ethiopian
KK1	42.467	43.467	-7718	GEORGIA	12.2139X	No	Jones2015
SRA62	54.3	-8.34	-4029	IRELAND	13.2463X	Yes	Cassidy2020
Kolyma_River	68.6	159.1	-7769	RUSSIA	13.5775X	No	Sikora2019
LBK	48.78	9.18	-5244	GERMANY	14.8592X	Yes	Lazaridis2014
Loschbour	49.81	6.4	-5938.5	LUXEMBOURG	16.3818X	Yes	Lazaridis2014
NG10	53.69	-6.48	-3220	IRELAND	19.0551X	Yes	Cassidy2020
Yamnaya	49.1342	75.8518	-2900	KAZAKHSTAN	21.8913X	No	Damgaard2018B
Yana_old	70.7	135.4	-29630	RUSSIA	23.5256X	No	Sikora2019
Ust_Ishim	57.744	71.2	-43000	RUSSIA	33.1868X	Yes	Fu2014
sf12	57.285	17.97	-7015	SWEDEN	43.862X	Yes	Gunther2018

### Sheet: Sheet2
ID	date	country	Latitude	Longitude	Coverage	STUDY
RISE423	3307	Armenia	40.14	45.26	0.579669	AllentoftNature2015
I4137	1285	Czech Republic	50.19	14.158	0.823072	AllentoftNature2015
I4139	4050	Czech Republic	50.1667	14.3167	0.858936	AllentoftNature2015
RISE479	3750	Hungary	47.341	18.896	1.20299	AllentoftNature2015
RISE489	4743	Italy	45.26	10.379	0.507629	AllentoftNature2015
RISE150	3789	Poland	50.918	16.957	2.71944	AllentoftNature2015
I10565	4782	Russia	54.3566	90.9192	0.7912	AllentoftNature2015
RISE392	4011	Russia	53.876	59.076	0.674289	AllentoftNature2015
RISE395	3858	Russia	52.637	59.536	2.38214	AllentoftNature2015
RISE493	3479	Russia	53.152	91.05	6.70355	AllentoftNature2015
RISE495	3150	Russia	52.954	90.187	3.70002	AllentoftNature2015
RISE496	3338	Russia	52.954	90.187	2.4826	AllentoftNature2015
RISE497	3150	Russia	52.954	90.187	7.58927	AllentoftNature2015
RISE499	3150	Russia	51.909	88.574	1.29629	AllentoftNature2015
RISE500	3600	Russia	53.456	85.447	1.43928	AllentoftNature2015
RISE502	3401	Russia	51.909	88.574	1.16598	AllentoftNature2015
RISE503	3619	Russia	53.456	85.447	0.721897	AllentoftNature2015
RISE504	1195	Russia	53.456	85.447	1.31764	AllentoftNature2015
RISE505	3686	Russia	53.456	85.447	4.52688	AllentoftNature2015
RISE511	4794	Russia	54.3566	90.9192	3.0135	AllentoftNature2015
RISE523	3498	Russia	53.043	57.066	2.24724	AllentoftNature2015
RISE547	4761	Russia	46.539	43.699	0.686563	AllentoftNature2015
RISE548	4900	Russia	46.539	43.699	0.910946	AllentoftNature2015
RISE552	4496	Russia	46.615	43.334	2.45904	AllentoftNature2015
RISE600	2500	Russia	50.213	85.725	0.69288	AllentoftNature2015
RISE601	2500	Russia	50.213	85.725	1.10105	AllentoftNature2015
RISE602	2500	Russia	50.615	86.459	1.20079	AllentoftNature2015
RISE174	1481	Sweden	55.545	13.098	2.57294	AllentoftNature2015
RISE94	4547	Sweden	56.025	14.233	0.780092	AllentoftNature2015
RISE97	3955	Sweden	55.557	13.059	0.627442	AllentoftNature2015
RISE98	4154	Sweden	55.381	13.445	5.20834	AllentoftNature2015
AH1	9950	Iran	34.1883	48.3689	1.21554	BroushakiScience2016
AH2	9981	Iran	34.1883	48.3689	0.675332	BroushakiScience2016
F38	2902	Iran	37.005	45.459	1.97199	BroushakiScience2016
WC1	9269	Iran	34.6129	47.1057	10.6155	BroushakiScience2016
PSS4693	5452	France	48.5185	3.59633	0.724602	brunel_2020
BA64	5186	Ireland	54.54	-5.95	10.6132	cassidy_2016
RM127	3946	Ireland	55.29	-6.19	11.077	cassidy_2016
RSK1	3874	Ireland	55.29	-6.19	1.58716	cassidy_2016
RSK2	3632	Ireland	55.29	-6.19	0.799699	cassidy_2016
ANN1	5457	Ireland	52.68	-8.46	1.28282	cassidy_2020
ARD2	5448	Ireland	52.93	-8.15	1.92959	cassidy_2020
ASH1	5568	Ireland	52.93	-8.19	0.937514	cassidy_2020
ASH3	5654	Ireland	52.93	-8.19	1.37217	cassidy_2020
BG72	5531	Ireland	52.81	-6.82	1.30954	cassidy_2020
CAK530	4763	Ireland	54.06	-8.38	0.983527	cassidy_2020
CAK531	4753	Ireland	54.06	-8.38	0.895684	cassidy_2020
CAK532	4926	Ireland	54.06	-8.38	2.00939	cassidy_2020
CAK533	4974	Ireland	54.06	-8.38	1.59427	cassidy_2020
CAK68	4541	Ireland	54.06	-8.38	1.53506	cassidy_2020
CH448	5573	Ireland	54.05	-7.03	1.35529	cassidy_2020
GNM1007	5359	Ireland	53.97	-9.63	0.777887	cassidy_2020
GNM1076	5191	Ireland	53.97	-9.63	1.08207	cassidy_2020
JP14	5547	Ireland	52.52	-7.17	17.285	cassidy_2020
KGH6	6712	Ireland	52.6	-8.33	1.13674	cassidy_2020
MB6	5225	Ireland	54.36	-5.49	1.1707	cassidy_2020
NG10	5220	Ireland	53.69	-6.48	19.8761	cassidy_2020
NGZ1	5055	Ireland	53.7	-6.48	0.621093	cassidy_2020
PB1327	5455	Ireland	52.99	-9.11	0.765274	cassidy_2020
PB1794	5556	Ireland	52.99	-9.11	0.555653	cassidy_2020
PB186	5456	Ireland	52.99	-9.11	1.81904	cassidy_2020
PB2031	5464	Ireland	52.99	-9.11	1.0785	cassidy_2020
PB357	5605	Ireland	52.99	-9.11	2.17453	cassidy_2020
PB443	5540	Ireland	52.99	-9.11	2.26895	cassidy_2020
PB581	5455	Ireland	52.99	-9.11	1.77441	cassidy_2020
PB672	5506	Ireland	52.99	-9.11	2.25776	cassidy_2020
PB675	5466	Ireland	52.99	-9.11	16.5634	cassidy_2020
PB768	5542	Ireland	52.99	-9.11	1.03619	cassidy_2020
PN02	5595	Ireland	53.05	-9.14	1.19442	cassidy_2020
PN03	5523	Ireland	53.05	-9.14	1.25683	cassidy_2020
PN04	5780	Ireland	53.05	-9.14	1.22869	cassidy_2020
PN05	5765	Ireland	53.05	-9.14	1.04513	cassidy_2020
PN06	5522	Ireland	53.05	-9.14	1.18592	cassidy_2020
PN07	5445	Ireland	53.05	-9.14	1.24329	cassidy_2020
PN10_PN113	5781	Ireland	53.05	-9.14	2.19037	cassidy_2020
PN107	5748	Ireland	53.05	-9.14	1.57083	cassidy_2020
PN112	5636	Ireland	53.05	-9.14	0.908262	cassidy_2020
PN12	5452	Ireland	53.05	-9.14	0.815383	cassidy_2020
PN13	5640	Ireland	53.05	-9.14	0.704254	cassidy_2020
PN16	5501	Ireland	53.05	-9.14	0.54449	cassidy_2020
SRA62	6029	Ireland	54.3	-8.34	13.7284	cassidy_2020
DA35	3277	Armenia	40.5203	44.9308	1.61895	DamgaardNature2018
DA111	2752	Czech Republic	50.51	14.05	0.900372	DamgaardNature2018
DA191	2574	Hungary	47.5594	20.7081	0.906581	DamgaardNature2018
DA194	2362	Hungary	46.3444	20.1625	0.769908	DamgaardNature2018
DA195	2603	Hungary	46.3444	20.1625	0.889613	DamgaardNature2018
DA198	2564	Hungary	46.3444	20.1625	0.70199	DamgaardNature2018
DA10	2600	Kazakhstan	49.1289	72.9133	0.646289	DamgaardNature2018
DA11	2610	Kazakhstan	50.8883	73.8803	0.546347	DamgaardNature2018
DA121	1663	Kazakhstan	42.7331	68.3406	0.665272	DamgaardNature2018
DA123	1750	Kazakhstan	42.7331	68.3244	0.835231	DamgaardNature2018
DA127	1719	Kazakhstan	43.0686	68.2489	0.522874	DamgaardNature2018
DA128	748	Kazakhstan	43.0686	68.2489	0.599016	DamgaardNature2018
DA129	2374	Kazakhstan	43.14	76.2253	1.15016	DamgaardNature2018
DA13	2600	Kazakhstan	49.0606	75.5032	1.61128	DamgaardNature2018
DA14	2599	Kazakhstan	49.1231	75.1886	0.627591	DamgaardNature2018
DA16	2586	Kazakhstan	48.4883	74.4255	1.09132	DamgaardNature2018
DA177	1650	Kazakhstan	52.0158	77.1861	2.65675	DamgaardNature2018
DA179	900	Kazakhstan	49.0436	73.6211	1.58961	DamgaardNature2018
DA20	2281	Kazakhstan	51.6397	74.6719	0.539038	DamgaardNature2018
DA203	1050	Kazakhstan	43.2025	76.9817	0.74098	DamgaardNature2018
DA204	1048	Kazakhstan	43.2025	76.9817	1.07196	DamgaardNature2018
DA205	1050	Kazakhstan	43.2025	76.9817	0.616251	DamgaardNature2018
DA206	1788	Kazakhstan	42.9019	68.2489	2.08326	DamgaardNature2018
DA221	2669	Kazakhstan	43.1822	76.4131	3.11168	DamgaardNature2018
DA222	1150	Kazakhstan	43.0686	68.2489	3.554	DamgaardNature2018
DA223	2323	Kazakhstan	43.0686	68.2489	2.87915	DamgaardNature2018
DA224	1663	Kazakhstan	43.0686	68.2489	1.00186	DamgaardNature2018
DA227	2250	Kazakhstan	43.0686	68.2489	1.20331	DamgaardNature2018
DA228	1400	Kazakhstan	43.0686	68.2489	2.74972	DamgaardNature2018
DA229	1750	Kazakhstan	42.4597	69.6997	0.763976	DamgaardNature2018
DA23	902	Kazakhstan	52.6925	62.6472	2.1387	DamgaardNature2018
DA230	1150	Kazakhstan	43.0686	68.2489	1.32986	DamgaardNature2018
DA231	3518	Kazakhstan	52.4908	76.8394	0.594014	DamgaardNature2018
DA26	2350	Kazakhstan	52.1811	64.5394	0.974014	DamgaardNature2018
DA27	1566	Kazakhstan	52.8369	62.8936	2.08533	DamgaardNature2018
DA28	600	Kazakhstan	43.0686	68.2489	4.13026	DamgaardNature2018
DA29	600	Kazakhstan	43.0686	68.2489	1.16307	DamgaardNature2018
DA30	2015	Kazakhstan	51.695	65.6714	1.23507	DamgaardNature2018
DA93	1177	Kazakhstan	43.0686	68.2489	1.51951	DamgaardNature2018
DA95	1669	Kazakhstan	52.6181	76.7494	2.08459	DamgaardNature2018
DA96	1676	Kyrgyzstan	42.1569	77.4056	0.982322	DamgaardNature2018
DA100	1700	Kyrgyzstan	42.1567	77.4056	2.06186	DamgaardNature2018
DA101	1766	Kyrgyzstan	42.1594	77.4064	3.5674	DamgaardNature2018
DA104	1650	Kyrgyzstan	42.1569	77.4056	1.12587	DamgaardNature2018
DA105	1833	Kyrgyzstan	43.0686	68.2489	0.574803	DamgaardNature2018
DA106	837	Kyrgyzstan	42.0747	76.9639	0.682787	DamgaardNature2018
DA116	846	Kyrgyzstan	42.0744	76.9611	1.01813	DamgaardNature2018
DA117	194	Kyrgyzstan	43.0686	68.2489	1.22242	DamgaardNature2018
DA118	910	Kyrgyzstan	42.0744	76.9667	1.51568	DamgaardNature2018
DA385	1517	Kyrgyzstan	41.5014	75.7947	2.3252	DamgaardNature2018
DA47	2172	Kyrgyzstan	41.4281	75.3297	1.56703	DamgaardNature2018
DA50	2350	Kyrgyzstan	41.4281	75.3297	0.934643	DamgaardNature2018
DA51	2292	Kyrgyzstan	41.4281	75.3297	0.778263	DamgaardNature2018
DA55	2055	Kyrgyzstan	41.4281	75.3297	0.906098	DamgaardNature2018
DA56	2098	Kyrgyzstan	43.0686	68.2489	1.55642	DamgaardNature2018
DA57	2122	Kyrgyzstan	41.4997	75.8042	1.04922	DamgaardNature2018
DA58	2121	Kyrgyzstan	41.4997	75.8042	0.893978	DamgaardNature2018
DA59	2207	Kyrgyzstan	43.0686	68.2489	0.735584	DamgaardNature2018
DA69	1566	Kyrgyzstan	41.5014	75.7947	0.909174	DamgaardNature2018
DA70	1871	Kyrgyzstan	41.5014	75.7947	0.832911	DamgaardNature2018
DA71	1687	Kyrgyzstan	43.0686	68.2489	0.810061	DamgaardNature2018
DA72	1614	Kyrgyzstan	41.5014	75.7947	1.29832	DamgaardNature2018
DA73	1703	Kyrgyzstan	41.5014	75.7947	0.659633	DamgaardNature2018
DA74	1561	Kyrgyzstan	41.5014	75.7947	0.958108	DamgaardNature2018
DA80	1648	Kyrgyzstan	41.5014	75.7947	1.06546	DamgaardNature2018
DA81	1742	Kyrgyzstan	41.615	74.9858	2.18675	DamgaardNature2018
DA85	1746	Kyrgyzstan	41.615	74.9858	1.93147	DamgaardNature2018
DA86	1520	Kyrgyzstan	43.0686	68.2489	0.54244	DamgaardNature2018
DA99	841	Kyrgyzstan	42.0672	76.9628	1.41766	DamgaardNature2018
DA38	2202	Mongolia	49.2744	101.716	2.85488	DamgaardNature2018
DA39	2040	Mongolia	48.0178	101.353	2.0875	DamgaardNature2018
DA41	2223	Mongolia	49.2744	101.716	0.810318	DamgaardNature2018
DA43	2150	Mongolia	42.5258	105.18	1.67813	DamgaardNature2018
DA45	2112	Mongolia	42.5258	105.18	9.04106	DamgaardNature2018
DA139	2350	Russia	47.2934	39.546	0.863643	DamgaardNature2018
DA141	2350	Russia	47.2843	39.5333	0.525699	DamgaardNature2018
DA142	1050	Russia	47.2824	39.541	1.22911	DamgaardNature2018
DA143	2350	Russia	47.2923	39.5431	0.690812	DamgaardNature2018
DA160	1350	Russia	42.8617	44.1851	0.530307	DamgaardNature2018
DA162	1350	Russia	43.2171	44.5384	2.17654	DamgaardNature2018
DA164	900	Russia	43.3276	44.1784	1.10324	DamgaardNature2018
DA2	2868	Russia	54.6758	90.8536	1.10297	DamgaardNature2018
DA243	1100	Russia	43.9586	42.5873	3.24907	DamgaardNature2018
DA3	2900	Russia	54.6758	90.8536	0.574067	DamgaardNature2018
DA343	4877	Russia	53.1889	103.368	0.651431	DamgaardNature2018
DA361	4208	Russia	53.1889	103.368	0.612072	DamgaardNature2018
DA4	2900	Russia	54.6758	90.8536	0.776903	DamgaardNature2018
DA6	2900	Russia	54.6758	90.8536	1.06315	DamgaardNature2018
DA7	2900	Russia	54.6758	90.8536	0.596752	DamgaardNature2018
DA8	2900	Russia	54.6758	90.8536	1.86242	DamgaardNature2018
DA9	2900	Russia	54.6758	90.8536	1.01486	DamgaardNature2018
DA119	1650	Slovakia	49.0778	20.3172	0.735551	DamgaardNature2018
BOT14	5314	Kazakhstan	53.1667	67.6667	3.91445	DamgaardScience2018
BOT15	5185	Kazakhstan	53.1667	67.6667	3.15486	DamgaardScience2018
BOT2016	5500	Kazakhstan	53.1667	67.6667	13.857	DamgaardScience2018
EBA1	4162	Kazakhstan	51.6313	74.6645	4.61068	DamgaardScience2018
EBA2	4544	Kazakhstan	52.6298	76.7276	9.32383	DamgaardScience2018
Yamnaya	4953	Kazakhstan	49.1342	75.8518	26.3979	DamgaardScience2018
DA245	7991	Russia	51.6983	103.703	2.24319	DamgaardScience2018
DA246	7777	Russia	51.6983	103.703	2.91286	DamgaardScience2018
DA247	7751	Russia	51.6983	103.703	2.537	DamgaardScience2018
DA248	7695	Russia	51.6983	103.703	2.42171	DamgaardScience2018
DA249	7890	Russia	51.6983	103.703	4.63232	DamgaardScience2018
DA250	7442	Russia	51.6983	103.703	0.98872	DamgaardScience2018
DA251	7386	Russia	51.6983	103.703	0.594512	DamgaardScience2018
DA252	7391	Russia	51.6983	103.703	2.42838	DamgaardScience2018
DA253	7296	Russia	51.6983	103.703	2.727	DamgaardScience2018
DA336	4250	Russia	51.6983	103.703	0.71284	DamgaardScience2018
DA337	4381	Russia	51.6983	103.703	1.19753	DamgaardScience2018
DA340	7040	Russia	52.2869	104.249	0.601063	DamgaardScience2018
DA341	7635	Russia	52.2869	104.249	1.2132	DamgaardScience2018
DA342	5660	Russia	53.1889	103.368	1.77916	DamgaardScience2018
DA345	5506	Russia	53.1889	103.368	1.07083	DamgaardScience2018
DA358	4760	Russia	53.1792	106.963	0.92397	DamgaardScience2018
DA359	7609	Russia	52.2869	104.249	0.733211	DamgaardScience2018
DA362	7292	Russia	51.6983	103.703	1.09624	DamgaardScience2018
RISE670	4013	Russia	53.1565	90.2078	0.703309	DamgaardScience2018
RISE672	4350	Russia	53.1565	90.2078	1.29464	DamgaardScience2018
RISE674	4129	Russia	53.1565	90.2078	2.76574	DamgaardScience2018
RISE680	4350	Russia	53.7086	90.3598	1.52467	DamgaardScience2018
RISE683	4027	Russia	53.7086	90.3598	2.05063	DamgaardScience2018
RISE685	4350	Russia	53.7086	90.3598	1.34631	DamgaardScience2018
RISE718	4461	Russia	54.3718	91.5069	0.835011	DamgaardScience2018
RISE719	4350	Russia	54.3718	91.5069	0.644476	DamgaardScience2018
S3426	4120	Russia	53.5478	91.0256	0.617777	DamgaardScience2018
S3427	4333	Russia	53.5478	91.0256	4.75208	DamgaardScience2018
Sidelkino	11309	Russia	54.53	51.11	2.99714	DamgaardScience2018
MA2195	3850	Turkey	39.3458	33.7881	0.89413	DamgaardScience2018
MA2198	2950	Turkey	39.3458	33.7881	0.770382	DamgaardScience2018
MA2200	3850	Turkey	39.3458	33.7881	2.32207	DamgaardScience2018
MA2203	3850	Turkey	39.3458	33.7881	0.946642	DamgaardScience2018
MA2205	3850	Turkey	39.3458	33.7881	0.815953	DamgaardScience2018
MA2210	4750	Turkey	38.6293	34.2977	0.91479	DamgaardScience2018
MA2212	4750	Turkey	38.6293	34.2977	0.987949	DamgaardScience2018
MA2213	4750	Turkey	38.6293	34.2977	1.241	DamgaardScience2018
DA382	2856	Turkmenistan	38.7185	61.6923	2.6426	DamgaardScience2018
Ust_Ishim	45070	Russia	57.7	71.1	40.6958	FuNature2014
Mota	4527	Ethiopia	11.083	37.86	11.5198	gallego-llorente_2016_ethiopian
GD13a	9844	Iran	34.45	48.116	1.18142	gallego-llorente_2016_iranian
I1495	6424	Hungary	47.167	19.833	1.0624	GambaNatureCommunications2014
I1496	7102	Hungary	47.167	19.833	1.09579	GambaNatureCommunications2014
I1497	4800	Hungary	47.167	19.833	1.03052	GambaNatureCommunications2014
I1500	7100	Hungary	47.167	20.833	0.95197	GambaNatureCommunications2014
I1502	4085	Hungary	47.167	20.833	0.742278	GambaNatureCommunications2014
I1503	2905	Hungary	47.82	19.95	1.20379	GambaNatureCommunications2014
I1504	3190	Hungary	47.82	19.95	20.341	GambaNatureCommunications2014
I1506	7189	Hungary	47.8465	21.1494	20.7373	GambaNatureCommunications2014
I1507	7710	Hungary	47.5592	20.7212	1.17399	GambaNatureCommunications2014
GB1	5464	Romania	46.788	23.52	2.69256	gonzalez-fortes_2017
OC1	9329	Romania	44.515	23.521	1.50302	gonzalez-fortes_2017
SC1	9430	Romania	44.626	22.607	1.86616	gonzalez-fortes_2017
SC2	8800	Romania	44.626	22.607	2.67811	gonzalez-fortes_2017
Canes1	7135	Spain	43.355	‚àí4.717	0.83302	gonzalez-fortes_2017
Chan	9144	Spain	42.734	-7.031	3.86876	gonzalez-fortes_2017
H26	9363.5	Norway	58.0645	7.74298	3.11255	gunther_2018
stg001	6290	Norway	67.8029	14.6597	1.30161	gunther_2018
sf12	9015	Sweden	57.285	17.97	44.8623	gunther_2018
sf913	9286	Sweden	57.285	17.97	1.13922	gunther_2018
Klei10	6113	Greece	..	..	2.0986	HofmanovaPNAS2016
Pal7	6401	Greece	..	..	1.31492	HofmanovaPNAS2016
Rev5	8351	Greece	..	..	1.19497	HofmanovaPNAS2016
Bar31	8329	Turkey	40.3037	29.6085	3.87401	HofmanovaPNAS2016
Bar8	8121	Turkey	40.3037	29.6085	7.346	HofmanovaPNAS2016
C1	2825	Nepal	..	..	6.96434	JeongPNAS2016
M63	2175	Nepal	..	..	0.982763	JeongPNAS2016
S10	1550	Nepal	..	..	3.17575	JeongPNAS2016
S35	1550	Nepal	..	..	3.33747	JeongPNAS2016
S41	1550	Nepal	..	..	1.99654	JeongPNAS2016
KK1	9718	Georgia	42.467	43.467	12.7689	jones_2015
SATP	13331	Georgia	42.377	42.601	1.22192	jones_2015
Bichon	13746	Switzerland	47.15	6.85	8.12994	jones_2015
ZVEJ25	7723	Latvia	57.776	25.226	3.61693	jones_2017
ZVEJ27	7086	Latvia	57.776	25.226	0.795918	jones_2017
ZVEJ31	5995	Latvia	57.776	25.226	1.15944	jones_2017
ZVEJ32	8385	Latvia	57.776	25.226	1.12302	jones_2017
Iceman	5294	Italy	46.77	10.83	12.7199	KellerNatureCommunications2012
Bon002	10128	Turkey	37.7519	32.8649	11.357	KilincCurrentBiology2016
Tep003	8555	Turkey	38.1722	34.4939	1.29607	KilincCurrentBiology2016
scy192	2285	Moldova	46.6684	29.8001	0.512116	krzewinska_2018_steppe
scy301	2278	Moldova	46.6684	29.8001	0.723016	krzewinska_2018_steppe
scy303	2278	Moldova	46.6684	29.8001	0.897116	krzewinska_2018_steppe
chy001	1883	Russia	51.0778	55.0672	0.50784	krzewinska_2018_steppe
chy002	1835	Russia	51.0778	55.0672	1.29401	krzewinska_2018_steppe
kzb002	3747	Russia	54.67	55.85	2.75733	krzewinska_2018_steppe
kzb005	3778	Russia	54.67	55.85	0.88803	krzewinska_2018_steppe
kzb006	3695	Russia	54.67	55.85	1.19009	krzewinska_2018_steppe
kzb007	3715	Russia	54.67	55.85	2.51954	krzewinska_2018_steppe
kzb008	3807	Russia	54.67	55.85	1.24459	krzewinska_2018_steppe
kzb009	3688	Russia	54.67	55.85	0.794524	krzewinska_2018_steppe
mur003	3764	Russia	54.67	55.85	2.48771	krzewinska_2018_steppe
mur004	3808	Russia	54.67	55.85	1.28829	krzewinska_2018_steppe
tem002	1811	Russia	52.983	58.117	0.589031	krzewinska_2018_steppe
tem003	1759	Russia	52.983	58.117	1.21242	krzewinska_2018_steppe
scy009	2627	Ukraine	49.399	31.593	1.7136	krzewinska_2018_steppe
84001	1004	Sweden	59.6152	17.7116	3.88892	krzewinska_2018_viking
84005	950	Sweden	59.6152	17.7116	1.10401	krzewinska_2018_viking
grt035	1038	Sweden	59.6153	17.7196	3.30669	krzewinska_2018_viking
grt036	914	Sweden	59.6153	17.7196	2.33258	krzewinska_2018_viking
KAL006	950	Sweden	59.6161	17.7153	1.24284	krzewinska_2018_viking
stg021	981	Sweden	59.6153	17.7196	3.48109	krzewinska_2018_viking
stg026	1065	Sweden	59.6153	17.7196	0.63792	krzewinska_2018_viking
urm160	832	Sweden	59.6153	17.7196	1.43772	krzewinska_2018_viking
Saami	50	Finland	..	..	24.6642	LamnidisNatureCommunications2018
LBK	7244	Germany	48.78	9.18	15.1596	lazaridis_2014
Loschbour	7938.5	Luxembourg	48.78	9.18	17.0429	lazaridis_2014
Motala12	7938.5	Sweden	58.54	15.05	2.09351	lazaridis_2014
Bot17	350	Brazil	..	..	1.26106	MalaspinasCurrentBiology2014
Botocudo15.SG	350	Brazil	..	..	1.57182	MalaspinasCurrentBiology2014
kar1	4290	Estonia	..	..	3.07048	MalmstromProcBiolSci2019
poz81	4755	Poland	..	..	2.21602	MalmstromProcBiolSci2019
oll007	4680	Sweden	..	..	1.45031	MalmstromProcBiolSci2019
ber1	4545	Sweden	..	..	3.90049	MalmstromProcBiolSci2019
3DT16	1750	England	53.95	-1.097	0.710759	martiniano_2015
3DT26	1750	England	53.95	-1.097	1.19976	martiniano_2015
6DT18	1750	England	53.95	-1.097	1.11444	martiniano_2015
6DT21	1750	England	53.95	-1.097	1.22087	martiniano_2015
6DT22	1750	England	53.95	-1.097	1.17458	martiniano_2015
6DT23	1750	England	53.95	-1.097	0.678343	martiniano_2015
6DT3	1750	England	53.95	-1.097	1.76951	martiniano_2015
M1489	2085	England	53.73	-0.54	0.56988	martiniano_2015
NO3423	1220	England	54.13	-0.784	1.10688	martiniano_2015
LC44	5850	Portugal	39.44	-8.84	2.06696	martiniano_2017
TV32032	3614	Portugal	37.94	-7.6	0.905162	martiniano_2017
TV38315	3585	Portugal	37.94	-7.6	1.03702	martiniano_2017
IK002	2619	Japan	..	..	1.89133	McCollScience2018
La364	3026	Laos	..	..	1.39964	McCollScience2018
La368	7922	Laos	..	..	0.629525	McCollScience2018
JHF05.SG	50	Malaysia	..	..	26.6462	McCollScience2018
JHM06.SG	50	Malaysia	..	..	31.1632	McCollScience2018
Ma555	426	Malaysia	..	..	0.572548	McCollScience2018
Ma912	2570	Malaysia	..	..	1.80634	McCollScience2018
USR1	11485	USA	..	..	17.1302	MorenoMayarNature2017
Aconcagua	550	Argentina	-32.65	-70.01	2.67102	MorenoMayarScience2018
Sumidouro4	10146	Brazil	-19.54	-43.94	0.881406	MorenoMayarScience2018
Sumidouro5	10455	Brazil	-19.54	-43.94	15.8388	MorenoMayarScience2018
Sumidouro6	10204	Brazil	-19.54	-43.94	2.06959	MorenoMayarScience2018
A460	4710	Chile	-50.1	-75.24	11.0848	MorenoMayarScience2018
SA5832	7343	Chile	-53.14	-73.86	1.52358	MorenoMayarScience2018
Andaman	140	India	12.5	92.8	16.6183	MorenoMayarScience2018
AHUR_2064	11020	USA	37.41	-122.08	18.8638	MorenoMayarScience2018
Lovelock1	1993	USA	39.96	-118.56	1.46345	MorenoMayarScience2018
Lovelock2	1930	USA	39.96	-118.56	15.3545	MorenoMayarScience2018
Lovelock3	677	USA	39.96	-118.56	19.0714	MorenoMayarScience2018
Lovelock4	1930	USA	39.96	-118.56	0.541177	MorenoMayarScience2018
LaBrana1	7861	Spain	42.94	-5.37	3.04864	olalde_2014
CB13	7389	Spain	41.369	1.894	0.929439	olalde_2015
MA1	24355	Russia	52.9	103.5	1.11986	RaghavanNature2013
MA577	150	Argentina	-53.26	-70.45	1.82513	RaghavanScience2015
Yaghan894	150	Argentina	-55.01	-69.07	0.982688	RaghavanScience2015
Yaghan895	150	Argentina	-55.01	-69.07	1.31764	RaghavanScience2015
Inuk	3935	Greenland	69.2438	-53.5413	13.4443	RasmussenNature2010
Anzick	12699	USA	45.9931	-110.661	15.1002	RasmussenNature2014
kennewick	8820	USA	46.2114	-119.136	0.960074	RasmussenNature2015
Ardu2	4688	Estonia	..	..	1.04912	SaagCurrentBiology2017
Kunila1	4450	Estonia	..	..	0.596539	SaagCurrentBiology2017
MA973	4460	Estonia	..	..	2.20393	SaagCurrentBiology2017
Sope	4463	Estonia	59.408	27.026	0.772146	SaagCurrentBiology2017.merge.with.AllentoftNature2015
kol6	6824	Czechia	50.0351	15.2137	1.48691	sanchez-quinto_2019
prs002	5712	Ireland	54.2529	-8.55437	5.66083	sanchez-quinto_2019
prs009	5468	Ireland	54.2529	-8.55437	6.72666	sanchez-quinto_2019
prs013	5443	Ireland	54.2529	-8.55437	4.91693	sanchez-quinto_2019
prs016	5580	Ireland	54.2529	-8.55437	8.51915	sanchez-quinto_2019
bal004	5210	Scotland	57.7561	-3.90796	1.5915	sanchez-quinto_2019
ans008	5218	Sweden	57.5289	18.2272	2.0718	sanchez-quinto_2019
ans014	5163	Sweden	57.5289	18.2272	2.85685	sanchez-quinto_2019
ans017	5072	Sweden	57.5289	18.2272	6.89615	sanchez-quinto_2019
CK-13	4895	Canada	42.2167	-83.0667	4.19603	ScheibScience2018
523a	175	USA	60.26	-150.19	0.960542	ScheibScience2018
CR-01	1102	USA	34.0036	-119.726	9.0957	ScheibScience2018
CT-01	464	USA	33.3833	-118.417	7.78734	ScheibScience2018
PS-06	1513	USA	34.9014	-120.648	3.69598	ScheibScience2018
SC-05	1101	USA	32.9	-118.5	12.0194	ScheibScience2018
SM-02	787	USA	34.0333	-120.383	5.32118	ScheibScience2018
SN-11	1150	USA	33.2643	-119.539	6.3275	ScheibScience2018
SN-13	861	USA	33.2643	-119.539	1.84994	ScheibScience2018
SN-44	5387	USA	33.2643	-119.539	9.81104	ScheibScience2018
I0156	2067	Great Britain	52.08	0.18	1.28696	SchiffelsNatureCommunications2016
I0157	1282	Great Britain	52.08	0.18	3.84927	SchiffelsNatureCommunications2016
I0159	1297	Great Britain	52.08	0.18	3.52089	SchiffelsNatureCommunications2016
I0160	2045	Great Britain	52.08	0.18	10.7589	SchiffelsNatureCommunications2016
I0161	1215	Great Britain	52.08	0.18	0.851608	SchiffelsNatureCommunications2016
I0769	1505	Great Britain	52.2614	0.06869	3.12399	SchiffelsNatureCommunications2016
I0773	1540	Great Britain	52.2614	0.06869	2.27375	SchiffelsNatureCommunications2016
I0774	1533	Great Britain	52.2614	0.06869	7.15022	SchiffelsNatureCommunications2016
I0777	1528	Great Britain	52.2614	0.06869	5.68387	SchiffelsNatureCommunications2016
I0789	2205	Great Britain	52.0991	0.277	1.18732	SchiffelsNatureCommunications2016
baa001	1959	South Africa	..	..	17.6936	SchlebuschScience2017
ela001	543	South Africa	..	..	15.9985	SchlebuschScience2017
mfo001	428	South Africa	..	..	4.76112	SchlebuschScience2017
new001	468	South Africa	..	..	13.205	SchlebuschScience2017
PC537	1045	Bahamas	25.5571	-76.6952	12.57	SchroederPNAS2018
RISE1159	4780	Poland	48.7	21.2	2.85294	SchroederPNAS2019
RISE1160	4764	Poland	48.7	21.2	2.01506	SchroederPNAS2019
RISE1161	4807	Poland	48.7	21.2	1.36646	SchroederPNAS2019
RISE1162	4797	Poland	48.7	21.2	3.08645	SchroederPNAS2019
RISE1163	4785	Poland	48.7	21.2	4.10776	SchroederPNAS2019
RISE1164	4520	Poland	48.7	21.2	1.09397	SchroederPNAS2019
RISE1165	4793	Poland	48.7	21.2	2.19006	SchroederPNAS2019
RISE1166	4958	Poland	48.7	21.2	3.05906	SchroederPNAS2019
RISE1167	4778	Poland	48.7	21.2	2.5389	SchroederPNAS2019
RISE1168	4726	Poland	48.7	21.2	2.55385	SchroederPNAS2019
RISE1169	4791	Poland	48.7	21.2	1.11288	SchroederPNAS2019
RISE1170	4799	Poland	48.7	21.2	3.79053	SchroederPNAS2019
RISE1171	4818	Poland	48.7	21.2	2.67137	SchroederPNAS2019
RISE1172	4725	Poland	48.7	21.2	3.05351	SchroederPNAS2019
RISE1173	4684	Poland	48.7	21.2	2.97894	SchroederPNAS2019
RISE1241	4803	Poland	50.6	21.7	0.859185	SchroederPNAS2019
RISE1247	4775	Poland	50.2	21.4	0.767679	SchroederPNAS2019
RISE1248	4775	Poland	50.2	21.4	0.79961	SchroederPNAS2019
RISE1249	4787	Poland	50.2	21.4	1.01055	SchroederPNAS2019
Kostenki14	37520	Russia	51.23	39.3	2.5291	Seguin-OrlandoScience2014
Kolyma1	9836	Russia	68.6	159.1	14.9541	SikoraNature2019
M0831	3100	Russia	59.6	151	0.954167	SikoraNature2019
M9984	3120	Russia	59.6	151	1.33643	SikoraNature2019
NEO229	6636	Russia	53	103.7	0.594335	SikoraNature2019
NEO230	4949	Russia	53	103.7	0.521952	SikoraNature2019
NEO232	4853	Russia	53	103.7	1.11793	SikoraNature2019
NEO235	7719	Russia	44.5	135.4	1.2864	SikoraNature2019
NEO236	7728	Russia	44.5	135.4	2.50153	SikoraNature2019
NEO238	7614	Russia	44.5	135.4	0.524923	SikoraNature2019
NEO240	7558	Russia	44.5	135.4	6.69839	SikoraNature2019
NEO247	1956	Russia	66	-170.1	0.918383	SikoraNature2019
NEO248	2165	Russia	66	-170.1	0.889929	SikoraNature2019
NEO249	2014	Russia	66	-170.1	1.75677	SikoraNature2019
NEO251	2055	Russia	66	-170.1	1.03194	SikoraNature2019
NEO298	4664	Russia	53	103.7	1.86909	SikoraNature2019
Yana1	32000	Russia	70.72	135.42	26.529	SikoraNature2019
Yana2	32000	Russia	70.72	135.42	6.81354	SikoraNature2019
Yana_young	849	Russia	70.72	135.42	2.03354	SikoraNature2019
Sunghir1	32873	Russia	56.1761	40.5025	1.16066	SikoraScience2017
Sunghir2	34284	Russia	56.1761	40.5025	4.25017	SikoraScience2017
Sunghir3	34143	Russia	56.1761	40.5025	11.1982	SikoraScience2017
Sunghir4	34042	Russia	56.1761	40.5025	4.03592	SikoraScience2017
Sunghir6	840	Russia	56.1761	40.5025	4.3668	SikoraScience2017
KhoesanLeipzigHunter	2153	South Africa	-32.7603	18.0297	3.38751	SkoglundCell2017
UCT386	2020	South Africa	-31.9804	18.5177	2.71959	SkoglundCell2017
UCT473	1249	South Africa	-32.8123	17.9487	0.859548	SkoglundCell2017
Ajvide58	4750	Sweden	57.5	18.55	2.47891	SkoglundScience2014
Gokhem2	4900	Sweden	58.1753	13.4068	1.52639	SkoglundScience2014
atp002	4791	Spain	42.21	-3.31	9.09578	valdiosera_2018
atp016	5013	Spain	42.21	-3.31	12.2291	valdiosera_2018
atp12-1420	4909	Spain	42.21	-3.31	2.55778	valdiosera_2018
esp005	3300	Spain	41.96	4.25	2.52258	valdiosera_2018
mur	7159	Spain	37.5417	-4.30369	3.10972	valdiosera_2018
por002	5163	Spain	42.21	-3.31	0.892201	valdiosera_2018
Alh1	1550	Germany	..	..	4.38772	VeeramahPNAS2018
Alh10	1539	Germany	..	..	4.44225	VeeramahPNAS2018
FN2	1700	Germany	..	..	3.90856	VeeramahPNAS2018
STR310	1480	Germany	..	..	0.884558	VeeramahPNAS2018
